# A map of transcriptional heterogeneity and regulatory variation in human microglia

**DOI:** 10.1101/2019.12.20.874099

**Authors:** Adam MH Young, Natsuhiko Kumasaka, Fiona Calvert, Timothy R. Hammond, Andrew Knights, Nikolaos Panousis, Jeremy Schwartzentruber, Jimmy Liu, Kousik Kundu, Michael Segel, Natalia Murphy, Christopher E McMurran, Harry Bulstrode, Jason Correia, Karol P Budohoski, Alexis Joannides, Mathew R Guilfoyle, Rikin Trivedi, Ramez Kirollos, Robert Morris, Matthew R Garnett, Helen Fernandes, Ivan Timofeev, Ibrahim Jalloh, Katherine Holland, Richard Mannion, Richard Mair, Colin Watts, Stephen J Price, Peter J Kirkpatrick, Thomas Santarius, Nicole Soranzo, Beth Stevens, Peter J Hutchinson, Robin JM Franklin, Daniel J Gaffney

**Affiliations:** Wellcome Trust MRC Stem Cell Institute, University of Cambridge, Cambridge, UK, CB2 0QQ; Wellcome Sanger Institute, Wellcome Genome Campus, Hinxton, Cambridgeshire, UK, CB10 1SA; Division of Neurosurgery, Department of Clinical Neurosciences, Cambridge University Hospitals, Cambridge, UK, CB2 0QQ; FM Kirby Neurobiology Center, Boston Children’s Hospital, Harvard University, Boston, USA; Howard Hughes Medical Institute, Broad Institute of Harvard and MIT, Boston, USA; EMBL-EBI, Wellcome Genome Campus, Hinxton, Cambridgeshire, CB10 1SD; Biogen, Cambridge, MA, 02142, USA; Institute of Cancer and Genomic Sciences, College of Medical and Dental Sciences, Birmingham UK, B15 2TT

## Abstract

Microglia, the tissue resident macrophages of the CNS, are implicated in a broad range of neurological pathologies, from acute brain injury to dementia. Here, we profiled gene expression variation in primary human microglia isolated from 141 patients undergoing neurosurgery. Using single cell and bulk RNA sequencing, we defined distinct cellular populations of acutely *in vivo*-activated microglia, and characterised a dramatic switch in microglial population composition in patients suffering from acute brain injury. We mapped expression quantitative trait loci (eQTLs) in human microglia and show that many disease-associated eQTLs in microglia replicate well in a human induced pluripotent stem cell (hIPSC) derived macrophage model system. Using ATAC-seq from 95 individuals in this hIPSC model we fine-map candidate causal variants at risk loci for Alzheimer’s disease, the most prevalent neurodegenerative condition in acute brain injury patients. Our study provides the first population-scale transcriptional map of a critically important cell for neurodegenerative disorders.
