## Supplementary Table 5 for "A map of transcriptional heterogeneity and regulatory variation in human microglia"

### Sheet: Sheet1
Gene	Jansen	Kunkle	Lambert	Marioni	Schwartzentruber
BIN1	0.999	0.999	0.999	0.999	0.999
CD33	0.917	0.913	0.95	0.865	0.889
PICALM	0.826	0.953	0.963	0.971	0.966
FAM131B	0.84	0.987	0.985	0.98	0.748
EPHA1-AS1	0.251	0.446	0.525	0.95	0.979
CASS4	0.997	0.226	STH	0.843	0.827
PILRA	0.782	STH	STH	0.777	0.757
FERMT2	STH	0.82	STH	0.569	0.823
AC099524.1	STH	STH	STH	0.859	0.956
AC092139.1	STH	STH	STH	0.979	0.985
AC011379.1	STH	0.523	0.526	STH	STH
TAS2R62P	0.48	0.341	0.44	0.788	0.963
GIGYF2	0.861	0.155	STH	0.9	0.128
TSPOAP1-AS1	0.891	0.496	0.491	NA	0.46
AC012146.1	0.537	STH	STH	0.22	0.327
ARHGAP45 (primary)	NA	NA	NA	NA	0.794
SIGLEC11	STH	STH	STH	STH	0.993
PTK2B (secondary)	NA	NA	NA	NA	0.722
PFDN1	STH	0.374	0.582	STH	STH
TSPAN14	STH	STH	STH	STH	0.957
