## Supplementary Table 7 for "A map of transcriptional heterogeneity and regulatory variation in human microglia"

### Sheet: Sheet1
Paper	Primary microglia	Monocyte-derived macrophage	iPSC-derived macrophage	iPSC-derived microglia	Accession codes
Abud et al. 2017	6	-	-	9	GSE89189
Alasoo et al. 2015	-	10	8	-	EGAS00001000563
Douvaras et al. 2017	4	8	-	10	GSE97744
Gosselin et al. 2017	45	-	-	-	dbGAP: phs001373.v1.p1
Muffat et al. 2016	3	-	-	9	GSE85839
Zhang et al. 2015	-	9	18	-	GSE55536
Zhang et al. 2016	3	-	-	-	GSE73721
